# Affinity profiles inform clinical efficacy and tolerability of 26 antipsychotics in the treatment of schizophrenia

**DOI:** 10.64898/2026.11.19.767800

**Authors:** Benjamin Hänisch, Laila Schneider, Dirk Wildgruber

## Abstract

The pharmacological mechanisms underlying clinical efficacy and tolerability of antipsychotics in treating schizophrenia remain incompletely understood. Here, we generate multidimensional molecular affinity profiles of 26 antipsychotics or their active metabolites and relate them to meta-analytical clinical outcome data. A data-driven systematization identified two substance groups that differ significantly: The substance cluster with significantly higher affinities at 5-HT2A, 5-HT2B and 5-HT2C metabotropic serotonin receptors displayed significantly lower burden of motor-related side-effects. No single-molecule association with clinical efficacy or tolerability was significant. Canonical partial least squares analysis of clinical outcomes and affinity profiles identified two significant axes of antipsychotic diversity. One axis differentiated antipsychotics based on a motor-to-sedation side-effect continuum that separated D2 and D3 affinities mainly from affinities to metabotropic histamine and acetylcholine receptors. The second axis differentiated antipsychotics by their net treatment utility, given as a trade-off between efficacy and tolerability that cumulates in all-cause treatment discontinuation, and separated mainly metabotropic serotonin receptors affinities from affinities to metabotropic histamine and acetylcholine receptors. Together, our results highlight the importance of metabotropic serotonin antagonism for efficacious yet tolerable antipsychotic drugs.
