## Supplementary Table 1 for "Affinity profiles inform clinical efficacy and tolerability of 26 antipsychotics in the treatment of schizophrenia"

### Sheet: Sheet1
	5-HTT	5-HT1A	5-HT1B	5-HT2A	5-HT2B	5-HT2C	5-HT6	NET	alpha1	alpha2	DAT	D1	D2	D3	D4	D5	H1	H2	H3	H4	M1	M2	M3	M4	M5
Amisulpride	5	5.16922	5.75845	5.34438	7.36151	5	5.55988	5	5	6.00349	5	5	5.91917	8.01323	5.70333	5	5	5		5	5	5	5	5	5
Aripiprazole	5.96638	8.46218	6.07935	8.09822	9.4437	7.20761	6.40671	5.67954	7.4908	7.14028	5.49248	6.12974	8.56663	8.50864	6.28587	5.67101	7.5797	5		5	5.1689	5.45469	5.33003	5.81801	5.63292
Asenapine		8.60206	8.39794	10.2218	9.79588	10.5229	9.60206		8.92082	8.92082		8.85387	8.88606	9.37675	8.95861		9	8.20761			5.09002
Brexpiprazole	6.6073	9.21467	6.43771	8.66055	8.79588	7.5376	6.93181		7.38722	7.50169		5	7.39794	7.80827	7.72125		7.88941	6.43771
Cariprazine	5.44406	8.65758	6.03339	7.55284	9.19044	6.56225	6.06854	5	6.01368	6.19382		5.42608	7.74473	8.96158	5.98005		7.78252	6.14874						5.86774	5
Norclozapine	6.49949	7.85699	6.39062	7.96257	8.55284		7.93554	6.30636	7.02228	6.92922	5	7.84466	7	6.81531	7.1549	6.54729	8.40522	6.46206		5.8529	7.17005	6.38248	7.01909	6.76981	7.451
Chlorpromazine	5.88739	5.51463	5.82711	8.68037	8.85387	7.87943	7.71	5.61208	8.9478	6.73518	5	6.97713	8.42469	8.52288	7.64821	6.87615	8.2796	6.75945	6	5.59361	7.27282	6.8451	7.19481	7.25684	7.24907
Fluphenazine	5.22548	6.83654	6.47625	6.99944	6.7243	6.23241	7.42022	5.51201	8.03164	6.503	5	7.71608	9.14531	9.52288	7.20369	7.85387	7.78827	6.25181	6	5	5.69263	5.48355	5.77801	5.44283	5.94877
Haloperidol	5.59722	5.62435	6.64975	7.22037	6.13796	5.62564	5.33907	5.41953	8.12755	5.93325	5	7.08092	8.67803	8.22952	8.18876	6.83268	5.95078	5.9987		5	5.51	5	5	5	5.11553
Iloperidone	6.3536	7.20031	7.0266	9.69897	7.56864	7.35262	6.99328	5.99697	8.88606	7.95861	5.53003	6.88832	7.66959	7.32537	7.63125	6.49621	6.03005				5.28622	5.35853	5.11213	5.16219	5.11213
Loxapine	5	5.58943	6.41117	8.67882	8.77211	8.12668	7.4828	5.24428	7.46754	6.82131	5	7.32878	7.74487	7.66756	8.13769	7.12494	8.35013	6.68194		5.16249	6.54939	6.3111	6.54191	6.06594	6.50985
Lurasidone		8.1707		8.6925					7.31966	7.58922			8.77469
Molindone		5.50108		5.29243	5.30103	5.12494	5.99827		5.59	6.21		5.14	7.4084	7.42022	5.61989		5				5	5	5	5	5
Olanzapine	5.43462	5.6855	5.73684	8.48149	7.92812	7.91662	8.1549	5	7.15689	6.64605	5	7.31879	7.69465	7.34679	7.52158	7.08619	8.64686	7.35655		5	7.80856	7.20936	7.15181	7.46852	7.49147
Paliperidone		6.39362	6.0575	9	7.74473	7.42022	6.16685		8.39794	7.76955			8.65758				7.49485
Perphenazine		5.91789		8.25376	8.25571	7.16257	7.76978		8	6.42		7.55	9.07644	9.63827	6.95963		8.17859				5.79663	5.65953	5.77673	5.82499	5.82499
Pimozide		6.2844		7.55165		6.05849	7.14937		6.86	6.0856		5.11083	8.2954	9.40894	7.76752		6.44775				6.09691	6.09691	5.86091	6.09691	6.09691
Norquetiapine	6.03292	7.34679	5.95195	7.31876	7.85387	6.97062	6.29843	7.23657	6.92263	6.42251	5	6.66959	6.70774	6.24642	5.88706	5.84802	8.45593	6.52578	5	5.77989	7.40894	6.3439	7.63827	6.95861	7.63827
Risperidone	5	6.39026	7.27075	9.59346	7.45351	7.55284	5.89963	5	8.30103	7.9393	5	6.48805	8.62958	8.01773	8.05327	6.53835	7.77442	6.92082		5	5	5.04376	5	5	5
Sertindole		6.49838	6.30016	9.50613	8.85387	8.79588	8.27		8.40894	6.36786		7.7	8.40735	8.52288	7.99707		6.61795				5.55045	5.30103	5.41499	5.30103	5.30103
Sulpiride		5		5.32			5.3					5	7.76514	8.08619	5.95044
Thioridazine	5.89997	6.74304	6.96257	7.75424	7.65326	7.4247	7.24336	6.07469	8.38987	6.46642	5.77366	7.12282	7.8389	8.65758	7.88027	6.58838	7.88876	6.86646		5.61979	7.94878	7.72037	7.62963	7.87087	7.81072
Thiothixene	5.41139	6.387	6.82102	7.30103		5.8679	6.68152	5	7.63358	7.28441	5	7.29243	9.38195	9.39794	6.6925	6.58336	8.35655	6.38616		5	5	5	5	5	5.26954
Trifluoperazine		6.02228		7.82102	7.8514	6.70766	6.92812		7.62069	6.28183			8.88606		7.41908		7.20412				6.17827	6.17827	6.07979	6.17827	6.17827
Ziprasidone	6.95078	8.6	7.50864	9.40947	7.80093	9.04576	7.21538	7.35655	7.99828	6.79588	5	7.13226	8.44977	8.1405	7.32273	6.81816	7.3988	5.45593		5	5.51064	5.56543	5.20621	5.3851	5.3851
Zotepine	6.82102	6.52562	6.6038	8.58503	8.92082	8.48812	8.22185	6.27572	8.1721	6.84645	5.44117	7.30741	7.92239		7.7003	6.60555	8.48813	6.30103		5.70399	6.7592	6.62778	5.57134	5.57118	5.56384
