## Supplementary Table 2 for "Affinity profiles inform clinical efficacy and tolerability of 26 antipsychotics in the treatment of schizophrenia"

### Sheet: Sheet1
Outcome	n cluster 1	median cluster 1	n cluster 2	median cluster 2	U statistic	p-value	FDR-corrected p-value
Akathisia	11	3.93	15	2.03	133	0.0095	0.1235
Use of antiparkinsonian medication	11	3.02	15	1.6	127	0.0224	0.1456
Prolactin elevation in ng per ml	6	12.765	12	3.61	50	0.2129	0.674
At least one anticholinergic side-effect	11	1.36	15	1.45	62	0.2993	0.674
Change in negative symptoms	5	-0.31	13	-0.37	41	0.4287	0.674
Change in positive symptoms	5	-0.49	13	-0.43	24	0.4296	0.674
All-cause discontinuation	11	0.88	15	0.82	98	0.4359	0.674
Weight gain in kg	8	1.165	13	1.44	41	0.4558	0.674
Sedation	11	1.56	15	2.17	68	0.4674	0.674
QTc prolongation in ms	5	1.69	9	4.77	17	0.5185	0.674
Overall change in symptoms	11	-0.42	15	-0.44	92	0.6402	0.6865
Change in social functioning	4	-0.455	7	-0.23	11	0.6485	0.6865
Change in depressive symptoms	10	-0.2	13	-0.23	72	0.6865	0.6865
